# Impact of global warming on insects: are tropical species more vulnerable than temperate species?

**DOI:** 10.1101/728352

**Authors:** Frank Johansson, Germán Orizaola, Viktor Nilsson-Örtman

## Abstract

The magnitude and ecological impact of climate change varies with latitude. Several recent models have shown that tropical ectotherms face the greatest risk from warming because they currently experience temperatures much closer to their physiological optimum than temperate taxa. Even a small increase in temperature may thus result in steep fitness declines in tropical species but increased fitness in temperate species. This prediction, however, is based on a model that does not account for latitudinal differences in activity periods. Temperate species in particular may often experience considerably higher temperatures than expected during the active season. Here, we integrate data on insect warming tolerance and temperature-dependent development to re-evaluate latitudinal trends in thermal safety margins after accounting for latitudinal trends in insect seasonal activity. Our analyses suggest that temperate and tropical species differ far less in thermal safety margins than commonly assumed, and thus face a similar risk from warming.
