## Supplementary material S2 for "Impact of global warming on insects: are tropical species more vulnerable than temperate species?"

### Sheet: Sheet1
Johansson, Orizaola and Nilsson-Örtman 2019.
Impact of global warming on insects: are tropical species more vulnerable than temperate species?
Supplemntary material. Table S2
Dataset S2. Insect data used for generating performance curves (measured as population growth) as a function of temperature. Full references are given in Frazier et al. [Frazier MR, Huey RB, Berrigan D. (2006) Thermodynamics constrains the evolution of insect population growth rates: “Warmer is better." Am Nat 168:512-520]. NTEMP, the number of temperatures at which growth rates were assessed; TC…
From column I and to the right is new data from Johansson, Orizaola and Nilsson-Örtman "Impact of global warming on insects: are tropical species more vulnerable than temperate species?": average monthly temperature and new yearly average and new latitude and longitude (becuase we could not find exacty the same localities as in Deutsch et al)
Lat	Long	Location	TCLIM	SIGMA	CTmax	Topt	Ctmin	Jan	Feb	Mar	Apr	May	June	Lul	Aug	Sep	Oct	Nov	Dec	New Avergare	New point
-42	147	Tasmania	7.9083	3.6731	27.74	22.82	5.9	13.6	13.7	11.7	9	6.6	4.7	4.1	4.9	6.4	8.4	10.2	11.9	8.76667	-42.25 Longitude 146.75
-35.3	149.08	Canberra_Australia	12.9	5.5224	26.1	23	4.1	15.9	15.7	13.3	9.2	5.8	3.2	2.1	3.5	5.8	9.1	11.8	14	9.11667	-36.25 Longitude 148.25
-33	152	Northern_suburbs_of_Sydney	17.8417	3.97	29	24	7.26	22.6	22.5	21.1	18.5	15.2	12.8	11.7	12.8	15.1	17.5	19.6	21.4	17.5667	-32.75 Longitude 151.75
-31.08	150.93	5km_east_of_Tamworth_(31degree05'S_150degree56'E)	16.05	5.4705	35.94	31.2	15.42	21.8	21.7	20.5	17.9	14.5	12	11.1	12	14.4	16.9	19	20.9	16.8917	-30.75 Longitude 152.75
-30.51	151.66	Armidale,_New_South_Wales,_Australia	13.5333	5.0825	34.075	26.725	3.55	19.6	19.1	17.3	13.6	10	7.2	6.2	7.3	10.4	13.7	16.4	18.6	13.2833	-29.75 Longitude 151.75
-27.47	151.48	Mt._Maria,_40_km_west_of_Toowoomba,_Qld	18.7083	4.892	34.54	29.42	14.24	22.6	22.4	21.3	18.8	15.9	13.6	12.7	13.5	16	18.4	20.5	22	18.1417	-28.25 Longitude 153.25
-26.5	31.5	Swaziland,_Africa	20.8917	3.1248	35.8	29.0333	17.8333	25	24.9	23.8	21.7	19.1	16.6	16.5	18.2	20.3	21.6	22.8	24.3	21.2333	-26.25 Longitude 31.75
-26	150	Boonarga,_7_km_east_of_Chinchilla_(australia?)	20.0167	5.3731	30.55	27.2	19.25	25.8	25.4	24.3	21.8	18.8	16.2	15.3	16.4	19.2	21.9	23.9	25.4	21.2	-24.25 Longitude 151.25
-21.09	149.09	Mackay_in_north-eastern_Australia	22.15	3.6243	34.78	30.68	18.02	26.1	25.6	24.7	22.5	19.5	16.9	16	17.1	19.7	22.5	24.5	25.7	21.7333	-22.75 Longitude 150.25
-3	40	Coast_Province_of_Kenya	26.1333	1.1555	36.65	30.05	6.5	27.3	27.7	28.2	27.8	26.5	25.3	24.5	24.7	25.2	26.1	27.2	27.3	26.4833	-3.25 Longitude 40.25
6.45	2.35	IITA_Station_in_Abomey/Calavi,_Benin	27.125	1.1427	33.0677	28.8	19.3	27.8	29	29	28.5	27.7	26.5	25.7	25.4	26.1	26.9	27.7	28	27.3583	6.75 Longitude 2.25
13.48	2.17	Niamey_Niger	29.75	3.1021	41.04	36.3	17.76	24.3	27.2	31	33.8	34.1	31.9	29.4	27.9	29.1	30.6	28.1	25.2	29.3833	13.75 Longitude 3.25
20.88	-156.52	Kula,_Maui_in_1957_(in_lab_for_40_years/355_gen!),_HI	21.5083	1.2972	31.78	27.98	13.28	16.8	16.5	16.9	17.5	18.3	19.2	19.7	20	19.8	19.2	18.4	17.5	18.3167	19.75 Longitude -155.25
23.12	113.25	Guangzhou_suburb_(China)	22.425	5.6769	36.2	32.6	11.75	13.4	14.1	17.2	21.5	25.4	27.3	28.4	28.1	27.1	23.8	19.3	15.1	21.725	23.25 Longitude 112.75
25	68	Southern_Pakistan	27.1	5.2209	34.625	29.275	10.75	15.3	17.2	22.3	26.6	30.1	31.5	30.3	29	27.9	25.7	21.3	16.7	24.4917	25.75 Longitude 67.25
25.47	-80.48	Homestead,_Dade_County,_Florida	23.7083	3.2553	36.475	29.625	7.275	20.3	20.8	22.3	24.1	26	27.4	28.1	28.3	27.7	25.9	23	21	24.575	25.25 Longitude -80.75
26	-98.8	Rio_Bravo,_Tamaulipas,_Mexico	23.3833	6.0101	31.4	25.3	6.1	15	17.3	19.8	23.7	26.6	28.8	29.5	29.3	26.6	22.9	17.8	15.3	22.7167	25.25 Longitude -99.75
26.14	-81.8	Naples_FL	23.4833	3.8487	33.52	27.48	5.28	19.1	19.6	21.5	23.4	25.7	27.3	28.1	28.3	27.6	25.6	22.3	19.8	24.025	26.25 Longitude -80.75
26.2	-80.1	Broward_County_Florida,_Pompano_Beach	23.9417	3.418	31.96	27.84	13.14	19.1	19.6	21.5	23.4	25.7	27.3	28.1	28.3	27.6	25.6	22.3	19.8	24.025	26.25 Longitude -80.75
30.25	120.2	Hangzhou,_China	16.9	8.9237	36.175	30.075	10.875	4.1	5.3	9.5	15.4	20.2	23.9	28	27.4	23.1	17.6	11.9	6.4	16.0667	29.75 Longitude 120.25
33.4	-117.2	orchard_in_Fallbrook_California	16.8417	4.4048	28.15	21.35	12.5	11.6	12.2	12.8	14.3	16.4	18.8	21.6	22.2	20.7	17.9	14.8	12.1	16.2833	33.75 Longitude -117.75
34.98	138.4	Aliencolae_(?)_were_collected_from_a_citrus_orchard_at_Okitsu_Branch,_Fruit_tree_Research_Station,_Japan	16.0083	7.4694	30.225	25.8	8.625	4.7	5.3	8.3	13.5	17.5	21.1	25	26.3	23.2	17.7	12.4	7.2	15.1833	34.75 Longitude 137.75
34.98	138.4	Alienicolae_(?)_were_collected_from_a_citrus_orchard_at_Okitsu_Branch,_Fruit_tree_research_station,_Japan	16.0083	7.4694	30.92	26.4	9.48	4.7	5.3	8.3	13.5	17.5	21.1	25	26.3	23.2	17.7	12.4	7.2	15.1833	34.75 Longitude 137.76
35.36	132.75	Izumo,_Shimane_in_western_Japan	14.5083	8.0578	30.025	25.525	10.075	2.1	2.3	5.1	10.6	15.1	19.2	23.7	24.8	20.5	14.7	9.5	4.7	12.6917	35.25 Longitude 132.75
36.07	114.22	China_Cotton_Research_Institute_(CCRI),_Anyang,_Henan_Province	13.9333	10.2492	35.95	28.3	8.95	-0.3	2.4	8.4	15.3	21.2	26.2	27.4	26.1	21.4	15.6	8.1	1.7	14.4583	35.25 Longitude 114.25
37	127.5	rice_field_in_Ichon,_central_region_of_Korea	11.2083	10.6786	29.54	25.42	9.64	-4.6	-2.1	3.6	10.3	15.8	20.5	24	24.8	19.5	12.9	5.3	-1.8	10.6833	37.75 Longitude 126.75
38	23	Thiva,_Greece	16	6.5022	32.28	27.08	8.36	4.9	5.5	7.6	11	15.5	19.9	22.7	22.8	19.2	14.7	10.5	6.7	13.4167	37.75 Longitude 22.75
38.93	-92.3	USDA/ARS_biological_control_laboratory_at_University_of_Missouri,_Columbia	12.0917	10.0632	27.86	22.08	4.8	-0.7	1.6	7.5	13.7	18.8	23.7	26.3	25.6	21.3	15.1	7.6	1.3	13.4833	38.25 Longitude -93.25
38.93	-92.3	USDA/ARS_biological_control_laboratory_at_University_of_Missouri,_Columbia	12.0917	10.0632	32.1	25.78	8.2	-0.7	1.6	7.5	13.7	18.8	23.7	26.3	25.6	21.3	15.1	7.6	1.3	13.4833	38.25 Longitude -93.26
38.93	-92.3	USDA/ARS_biological_control_laboratory_at_University_of_Missouri,_Columbia	12.0917	10.0632	28.82	23.88	6.3	-0.7	1.6	7.5	13.7	18.8	23.7	26.3	25.6	21.3	15.1	7.6	1.3	13.4833	38.25 Longitude -93.27
40.82	-96.67	Lincoln_Nebraska	10.6667	11.1233	36.15	30.525	13.125	-4.2	-1.8	4.3	11	16.9	22.3	25.5	24.2	19.4	12.8	4.6	-1.8	11.1	40.25 Longitude -96.75
45	-93.17	Minnesota_(probably_close_to_St._Paul)	6.7917	12.2776	36.84	30.52	11.5	-11	-8.5	-1.5	7.1	14	19	21.9	20.4	15.6	9	0.1	-7.7	6.53333	45.25 Longitude -93.25
46.98	-71.48	Quebec_City,_Canada	3.2583	11.347	33.46	30.1	16.84	-13.3	-11.9	-5.6	2.1	9.9	15.2	18	16.6	11.6	5.3	-1.7	-9.5	3.05833	46.75 Longitude -71.25
49.68	-112.8	28_km_NNE_of_Lethbridge_AB	5.3333	9.6836	36.44	30.22	13.48	-7.5	-5.9	-2.7	2.9	7.9	11.7	15.4	14.5	10.3	5.5	-1.4	-5.2	3.79167	49.25 Longitude -113.75
49.9	-112.9	Picture_Butte_Alberta_Canada	5.0917	9.616	37.14	30.9	14.1	-10.8	-8.1	-2.9	5.2	11.1	15.4	19.3	18.3	12.4	6.3	-2.1	-7.7	4.7	49.25 Longitude -110.75
51.53	0	Eastern_England	10.2583	4.9329	32.875	24.775	-1.175	3.7	3.9	5.9	8.2	11.6	14.4	16.4	16.2	13.9	10.4	6.5	4.5	9.63333	51.25 Longitude 0.25
52.4	1.18	Universty_of_East_Anglia,_Norwich,_UK	9.4917	4.8821	26.04	21	3.06	3.6	3.7	5.7	7.9	11.4	14.2	16.4	16.4	14.2	10.7	6.6	4.4	9.6	52.25 Longitude 1.25
52.4	1.18	Universty_of_East_Anglia,_Norwich,_UK	9.4917	4.8821	25	19.9	-5.1	3.6	3.7	5.7	7.9	11.4	14.2	16.4	16.4	14.2	10.7	6.6	4.4	9.6	52.25 Longitude 1.26

### Sheet: Sheet2
Lat	Long	Location	AverageTemp/Year	SIGMA	CTmax	Topt	Ctmin	Jan	Feb	Mar	Apr	May	June	Lul	Aug	Sep	Oct	Nov	Dec	New Avergare	New point		Avergrwoth season	Ctmax-Thab	Top-Thab	NeCTmax	NewTopt
																				Thab									The predicted increase in temperature for each month
Lat	Long	Location	AverageTemp/Year	SIGMA	CTmax	Topt	Ctmin	Jan	Feb	Mar	Apr	May	June	Lul	Aug	Sep	Oct	Nov	Dec	New Avergare	New point		AvGrSeason	Ctmax-Thab	Top-Thab	NeCTmax	NewTopt		Jan	Feb	Mar	Apr	May	June	Jul	Aug	Sep	Oct	Nov	Dec	TotAverage	NewAverage
-42	147	Tasmania	7.9083	3.6731	27.74	22.82	5.9	13.6	13.7	11.7	9	6.6	4.7	4.1	4.9	6.4	8.4	10.2	11.9	8.76667	-42.25 Longitude 146.75		12.2	18.9733	14.0533	15.54	10.62		2.73	2.58	2.58	2.23	2.07	2.41	2.13	1.94	1.88	2.59	2.59	3.03	2.39667	2.702
-35.3	149.08	Canberra_Australia	12.9	5.5224	26.1	23	4.1	15.9	15.7	13.3	9.2	5.8	3.2	2.1	3.5	5.8	9.1	11.8	14	9.11667	-36.25 Longitude 148.25		14.4	16.9833	13.8833	11.7	8.6		3.19	2.88	2.71	3.2	2.61	2.78	2.62	3.06	3.37	4.13	2.42	2.95	2.99333	2.83
-33	152	Northern_suburbs_of_Sydney	17.8417	3.97	29	24	7.26	22.6	22.5	21.1	18.5	15.2	12.8	11.7	12.8	15.1	17.5	19.6	21.4	17.5667	-32.75 Longitude 151.75		17.6	11.4333	6.43333	11.4	6.4		2.94	2.96	2.73	3.54	3.01	2.82	3.09	3.56	3.56	4.03	2.61	2.92	3.1475	3.1475
-31.08	150.93	5km_east_of_Tamworth_(31degree05'S_150degree56'E)	16.05	5.4705	35.94	31.2	15.42	21.8	21.7	20.5	17.9	14.5	12	11.1	12	14.4	16.9	19	20.9	16.8917	-30.75 Longitude 152.75		16.9	19.0483	14.3083	19.04	14.3		3.4	3.65	3.07	4.1	3.37	2.99	3.32	3.87	3.98	4.46	2.69	3.03	3.49417	3.49417
-30.51	151.66	Armidale,_New_South_Wales,_Australia	13.5333	5.0825	34.075	26.725	3.55	19.6	19.1	17.3	13.6	10	7.2	6.2	7.3	10.4	13.7	16.4	18.6	13.2833	-29.75 Longitude 151.75		16.1	20.7917	13.4417	17.975	10.625		3.31	3.55	3.02	4	3.42	3	3.37	3.91	4.02	4.47	2.72	3.05	3.48667	3.50667
-27.47	151.48	Mt._Maria,_40_km_west_of_Toowoomba,_Qld	18.7083	4.892	34.54	29.42	14.24	22.6	22.4	21.3	18.8	15.9	13.6	12.7	13.5	16	18.4	20.5	22	18.1417	-28.25 Longitude 153.25		18.1	16.3983	11.2783	16.44	11.32		3.44	4.09	3.36	4.07	3.67	3.18	3.7	4.02	3.88	4.31	2.9	3.67	3.69083	3.69083
-26.5	31.5	Swaziland,_Africa	20.8917	3.1248	35.8	29.0333	17.8333	25	24.9	23.8	21.7	19.1	16.6	16.5	18.2	20.3	21.6	22.8	24.3	21.2333	-26.25 Longitude 31.75		21.2	14.5667	7.79997	14.6	7.8333		3.27	3.56	3.45	4.3	4.62	4.15	4.28	4.84	4.43	5.51	4.99	3.34	4.22833	4.22833
-26	150	Boonarga,_7_km_east_of_Chinchilla_(australia?)	20.0167	5.3731	30.55	27.2	19.25	25.8	25.4	24.3	21.8	18.8	16.2	15.3	16.4	19.2	21.9	23.9	25.4	21.2	-24.25 Longitude 151.25		21.2	9.35	6	9.35	6		3.56	4.62	3.7	4.43	3.94	3.38	3.96	4.18	3.9	4.51	3.16	4.03	3.9475	3.9475
-21.09	149.09	Mackay_in_north-eastern_Australia	22.15	3.6243	34.78	30.68	18.02	26.1	25.6	24.7	22.5	19.5	16.9	16	17.1	19.7	22.5	24.5	25.7	21.7333	-22.75 Longitude 150.25		21.7	13.0467	8.94667	13.08	8.98		3.04	3.87	3.26	3.6	3.51	3.34	3.48	3.37	3.09	3.2	3.46	2.95	3.3475	3.3475
-3	40	Coast_Province_of_Kenya	26.1333	1.1555	36.65	30.05	6.5	27.3	27.7	28.2	27.8	26.5	25.3	24.5	24.7	25.2	26.1	27.2	27.3	26.4833	-3.25 Longitude 40.25		26.5	10.1667	3.56667	10.15	3.55		3.09	3.31	3.52	3.72	3.5	3.55	3.4	3.1	3.17	3.33	3.13	3.16	3.33167	3.33167
6.45	2.35	IITA_Station_in_Abomey/Calavi,_Benin	27.125	1.1427	33.0677	28.8	19.3	27.8	29	29	28.5	27.7	26.5	25.7	25.4	26.1	26.9	27.7	28	27.3583	6.75 Longitude 2.25		27.3	5.70937	1.44167	5.7677	1.5		3.7	3.81	3.58	3.45	3.7	3.5	3.34	2.99	2.97	3.08	3.15	3.42	3.39083	3.39083
13.48	2.17	Niamey_Niger	29.75	3.1021	41.04	36.3	17.76	24.3	27.2	31	33.8	34.1	31.9	29.4	27.9	29.1	30.6	28.1	25.2	29.3833	13.75 Longitude 3.25		29.4	11.6567	6.91667	11.64	6.9		4.22	4.33	4.27	4.91	5.8	4.94	5.36	5.54	5.47	4.86	3.96	4.44	4.84167	4.84167
20.88	-156.52	Kula,_Maui_in_1957_(in_lab_for_40_years/355_gen!),_HI	21.5083	1.2972	31.78	27.98	13.28	16.8	16.5	16.9	17.5	18.3	19.2	19.7	20	19.8	19.2	18.4	17.5	18.3167	19.75 Longitude -155.25		18.3	13.4633	9.66333	13.48	9.68		3.08	2.98	2.99	2.8	3.07	3.07	2.98	3.25	3.49	3.47	2.91	3.05	3.095	3.095
23.12	113.25	Guangzhou_suburb_(China)	22.425	5.6769	36.2	32.6	11.75	13.4	14.1	17.2	21.5	25.4	27.3	28.4	28.1	27.1	23.8	19.3	15.1	21.725	23.25 Longitude 112.75		21.7	14.475	10.875	14.5	10.9		2.36	1.79	3.26	3.59	3.66	3.52	3.41	3.18	2.17	2.16	3.05	1.84	2.8325	2.8325
25	68	Southern_Pakistan	27.1	5.2209	34.625	29.275	10.75	15.3	17.2	22.3	26.6	30.1	31.5	30.3	29	27.9	25.7	21.3	16.7	24.4917	25.75 Longitude 67.25		24.5	10.1333	4.78333	10.125	4.775		4.8	4.32	3.93	4.79	4.36	3.45	3.02	2.78	4.42	5.28	5.66	5.46	4.35583	4.35583
25.47	-80.48	Homestead,_Dade_County,_Florida	23.7083	3.2553	36.475	29.625	7.275	20.3	20.8	22.3	24.1	26	27.4	28.1	28.3	27.7	25.9	23	21	24.575	25.25 Longitude -80.75		24.6	11.9	5.05	11.875	5.025		2.8	2.75	2.76	3.46	3.51	3.3	3.29	3.42	3.24	3.64	3.61	2.72	3.20833	3.20833
26	-98.8	Rio_Bravo,_Tamaulipas,_Mexico	23.3833	6.0101	31.4	25.3	6.1	15	17.3	19.8	23.7	26.6	28.8	29.5	29.3	26.6	22.9	17.8	15.3	22.7167	25.25 Longitude -99.75		22.7	8.68333	2.58333	8.7	2.6		3.07	2.15	3.55	5.31	5.64	4.94	4.15	3.81	4.22	3.78	3.75	2.11	3.87333	3.87333
26.14	-81.8	Naples_FL	23.4833	3.8487	33.52	27.48	5.28	19.1	19.6	21.5	23.4	25.7	27.3	28.1	28.3	27.6	25.6	22.3	19.8	24.025	26.25 Longitude -80.75		24	9.495	3.455	9.52	3.48		2.81	2.72	2.78	3.69	3.78	3.6	3.48	3.64	3.37	3.72	3.64	2.79	3.335	3.335
26.2	-80.1	Broward_County_Florida,_Pompano_Beach	23.9417	3.418	31.96	27.84	13.14	19.1	19.6	21.5	23.4	25.7	27.3	28.1	28.3	27.6	25.6	22.3	19.8	24.025	26.25 Longitude -80.75		24	7.935	3.815	7.96	3.84		2.8	2.76	2.77	3.5	3.57	3.35	3.33	3.46	3.26	3.65	3.62	2.75	3.235	3.235
30.25	120.2	Hangzhou,_China	16.9	8.9237	36.175	30.075	10.875	4.1	5.3	9.5	15.4	20.2	23.9	28	27.4	23.1	17.6	11.9	6.4	16.0667	29.75 Longitude 120.25		20.9	20.1083	14.0083	15.275	9.175		3.42	2.56	3.41	3.12	2.62	2.84	3.13	3.38	2.05	2.21	2.93	2.44	2.8425	2.785
33.4	-117.2	orchard_in_Fallbrook_California	16.8417	4.4048	28.15	21.35	12.5	11.6	12.2	12.8	14.3	16.4	18.8	21.6	22.2	20.7	17.9	14.8	12.1	16.2833	33.75 Longitude -117.75		16.3	11.8667	5.06667	11.85	5.05		3.17	3.05	3.09	4.33	4.13	3.67	4.78	4.57	4.83	4.78	3.05	3.18	3.88583	3.88583
34.98	138.4	Aliencolae_(?)_were_collected_from_a_citrus_orchard_at_Okitsu_Branch,_Fruit_tree_Research_Station,_Japan	16.0083	7.4694	30.225	25.8	8.625	4.7	5.3	8.3	13.5	17.5	21.1	25	26.3	23.2	17.7	12.4	7.2	15.1833	34.75 Longitude 137.75		19.6	15.0417	10.6167	10.625	6.2		3.79	3.86	4.19	2.94	2.77	2.52	2.86	3.37	3.27	3.65	3.65	2.99	3.32167	3.12875
34.98	138.4	Alienicolae_(?)_were_collected_from_a_citrus_orchard_at_Okitsu_Branch,_Fruit_tree_research_station,_Japan	16.0083	7.4694	30.92	26.4	9.48	4.7	5.3	8.3	13.5	17.5	21.1	25	26.3	23.2	17.7	12.4	7.2	15.1833	34.75 Longitude 137.76		19.6	15.7367	11.2167	11.32	6.8		3.79	3.86	4.19	2.94	2.77	2.52	2.86	3.37	3.27	3.65	3.65	2.99	3.32167	3.12875
35.36	132.75	Izumo,_Shimane_in_western_Japan	14.5083	8.0578	30.025	25.525	10.075	2.1	2.3	5.1	10.6	15.1	19.2	23.7	24.8	20.5	14.7	9.5	4.7	12.6917	35.25 Longitude 132.75		18.4	17.3333	12.8333	11.625	7.125		4.04	3.79	4.47	3.08	2.88	2.76	3.17	3.8	3.31	3.55	3.74	3.04	3.46917	3.22143
36.07	114.22	China_Cotton_Research_Institute_(CCRI),_Anyang,_Henan_Province	13.9333	10.2492	35.95	28.3	8.95	-0.3	2.4	8.4	15.3	21.2	26.2	27.4	26.1	21.4	15.6	8.1	1.7	14.4583	35.25 Longitude 114.25		21.7	21.4917	13.8417	14.25	6.6		4.1	3.06	3.65	2.35	3.76	3.34	3.12	3.26	2.33	3.48	3.3	3.23	3.24833	3.09143
37	127.5	rice_field_in_Ichon,_central_region_of_Korea	11.2083	10.6786	29.54	25.42	9.64	-4.6	-2.1	3.6	10.3	15.8	20.5	24	24.8	19.5	12.9	5.3	-1.8	10.6833	37.75 Longitude 126.75		18.3	18.8567	14.7367	11.24	7.12		4.75	4.25	4.31	3.08	3.37	3.08	3.27	3.78	3	3.25	3.54	3.13	3.5675	3.26143
38	23	Thiva,_Greece	16	6.5022	32.28	27.08	8.36	4.9	5.5	7.6	11	15.5	19.9	22.7	22.8	19.2	14.7	10.5	6.7	13.4167	37.75 Longitude 22.75		17	18.8633	13.6633	15.28	10.08		2.27	3.35	2.89	2.63	3.62	4.25	5.11	4.44	5.14	3.95	2.84	2.06	3.54583	3.9975
38.93	-92.3	USDA/ARS_biological_control_laboratory_at_University_of_Missouri,_Columbia	12.0917	10.0632	27.86	22.08	4.8	-0.7	1.6	7.5	13.7	18.8	23.7	26.3	25.6	21.3	15.1	7.6	1.3	13.4833	38.25 Longitude -93.25		20.6	14.3767	8.59667	7.26	1.48		3.42	3.26	3.06	4.21	4.61	6.13	9.62	10.04	6.83	3.58	3.01	3.99	5.14667	6.43143
38.93	-92.3	USDA/ARS_biological_control_laboratory_at_University_of_Missouri,_Columbia	12.0917	10.0632	32.1	25.78	8.2	-0.7	1.6	7.5	13.7	18.8	23.7	26.3	25.6	21.3	15.1	7.6	1.3	13.4833	38.25 Longitude -93.26		20.6	18.6167	12.2967	11.5	5.18		3.42	3.26	3.06	4.21	4.61	6.13	9.62	10.04	6.83	3.58	3.01	3.99	5.14667	6.43143
38.93	-92.3	USDA/ARS_biological_control_laboratory_at_University_of_Missouri,_Columbia	12.0917	10.0632	28.82	23.88	6.3	-0.7	1.6	7.5	13.7	18.8	23.7	26.3	25.6	21.3	15.1	7.6	1.3	13.4833	38.25 Longitude -93.27		20.6	15.3367	10.3967	8.22	3.28		3.42	3.26	3.06	4.21	4.61	6.13	9.62	10.04	6.83	3.58	3.01	3.99	5.14667	6.43143
40.82	-96.67	Lincoln_Nebraska	10.6667	11.1233	36.15	30.525	13.125	-4.2	-1.8	4.3	11	16.9	22.3	25.5	24.2	19.4	12.8	4.6	-1.8	11.1	40.25 Longitude -96.75		18.9	25.05	19.425	17.25	11.625		3.5	3.64	2.74	3.78	4.29	5.91	8.97	10.05	7.05	3.65	2.92	4.19	5.0575	6.24286
45	-93.17	Minnesota_(probably_close_to_St._Paul)	6.7917	12.2776	36.84	30.52	11.5	-11	-8.5	-1.5	7.1	14	19	21.9	20.4	15.6	9	0.1	-7.7	6.53333	45.25 Longitude -93.25		18.8	30.3067	23.9867	18.04	11.72		4.58	5.35	3.01	2.82	3.18	4.36	7.03	8.43	6.22	2.8	2.54	5.6	4.66	5.844
46.98	-71.48	Quebec_City,_Canada	3.2583	11.347	33.46	30.1	16.84	-13.3	-11.9	-5.6	2.1	9.9	15.2	18	16.6	11.6	5.3	-1.7	-9.5	3.05833	46.75 Longitude -71.25		15.4	30.4017	27.0417	18.06	14.7		5.24	5.42	5.33	5.08	2.2	2.43	3.55	5.32	4.71	2.72	2.84	5.9	4.22833	4.0025
49.68	-112.8	28_km_NNE_of_Lethbridge_AB	5.3333	9.6836	36.44	30.22	13.48	-7.5	-5.9	-2.7	2.9	7.9	11.7	15.4	14.5	10.3	5.5	-1.4	-5.2	3.79167	49.25 Longitude -113.75		13	32.6483	26.4283	23.44	17.22		2.88	5.85	3.5	2.57	0.73	4.75	8.24	7.73	5.89	2.54	2.84	5.31	4.4025	6.6525
49.9	-112.9	Picture_Butte_Alberta_Canada	5.0917	9.616	37.14	30.9	14.1	-10.8	-8.1	-2.9	5.2	11.1	15.4	19.3	18.3	12.4	6.3	-2.1	-7.7	4.7	49.25 Longitude -110.75		15.3	32.44	26.2	21.84	15.6		2.94	5.91	3.52	2.61	0.77	4.65	7.97	7.58	5.75	2.52	2.87	5.28	4.36417	5.344
51.53	0	Eastern_England	10.2583	4.9329	32.875	24.775	-1.175	3.7	3.9	5.9	8.2	11.6	14.4	16.4	16.2	13.9	10.4	6.5	4.5	9.63333	51.25 Longitude 0.25		13.8	23.2417	15.1417	19.075	10.975		2.41	2.87	2.49	2.23	2.52	2.71	2.92	4.9	4.24	2.14	1.79	2.25	2.78917	3.23833
52.4	1.18	Universty_of_East_Anglia,_Norwich,_UK	9.4917	4.8821	26.04	21	3.06	3.6	3.7	5.7	7.9	11.4	14.2	16.4	16.4	14.2	10.7	6.6	4.4	9.6	52.25 Longitude 1.25		13.8	16.44	11.4	12.24	7.2		2.36	2.78	2.47	2.22	2.44	2.5	2.54	4.28	3.86	2.04	1.77	2.17	2.61917	2.94333
52.4	1.18	Universty_of_East_Anglia,_Norwich,_UK	9.4917	4.8821	25	19.9	-5.1	3.6	3.7	5.7	7.9	11.4	14.2	16.4	16.4	14.2	10.7	6.6	4.4	9.6	52.25 Longitude 1.26		13.8	15.4	10.3	11.2	6.1		2.36	2.78	2.47	2.22	2.44	2.5	2.54	4.28	3.86	2.04	1.77	2.17	2.61917	2.94333
										13.6
										15.9
										19.6
										15.4
										13.5
										10.6
										15.3
										10.3
										11
										13.7
										11
										14
										15.2
										11.7
										11.1
										11.6
										11.4
